# Landscape of multi-nucleotide variants in 125,748 human exomes and 15,708 genomes

**DOI:** 10.1101/573378

**Authors:** Qingbo Wang, Emma Pierce-Hoffman, Beryl B. Cummings, Konrad J. Karczewski, Jessica Alföldi, Laurent C. Francioli, Laura D. Gauthier, Andrew J. Hill, Anne H. O’Donnell-Luria, Genome Aggregation Database (gnomAD) Production Team, Genome Aggregation Database (gnomAD) Consortium, Daniel G. MacArthur

## Abstract

Multi-nucleotide variants (MNVs), defined as two or more nearby variants existing on the same haplotype in an individual, are a clinically and biologically important class of genetic variation. However, existing tools for variant interpretation typically do not accurately classify MNVs, and understanding of their mutational origins remains limited. Here, we systematically survey MNVs in 125,748 whole exomes and 15,708 whole genomes from the Genome Aggregation Database (gnomAD). We identify 1,996,125 MNVs across the genome with constituent variants falling within 2 bp distance of one another, of which 31,510 exist within the same codon, including 405 predicted to result in gain of a nonsense mutation, 1,818 predicted to rescue a nonsense mutation event that would otherwise be caused by one of the constituent variants, and 16,481 additional variants predicted to alter protein sequences. We show that the distribution of MNVs is highly non-uniform across the genome, and that this non-uniformity can be largely explained by a variety of known mutational mechanisms, such as CpG deamination, replication error by polymerase zeta, or polymerase slippage at repeat junctions. We also provide an estimate of the dinucleotide mutation rate caused by polymerase zeta. Finally, we show that differential CpG methylation drives MNV differences across functional categories. Our results demonstrate the importance of incorporating haplotype-aware annotation for accurate functional interpretation of genetic variation, and refine our understanding of genome-wide mutational mechanisms of MNVs.
