## Supplementary File 3 for "Landscape of multi-nucleotide variants in 125,748 human exomes and 15,708 genomes"

### Sheet: README
Sheet "mutation_rate"
mut_rate:	estimated mutation rate, per 2bp reference alleles, per generation
num_refs:	number of reference alleles in the human genome (hg19)
cov_adjustment:	coverage adjustment term that was used for the calculation
Sheet "mechanism"
class:	predicted major machanism for each MNV pattern
SNP1:	Whether SNP1 (first base of the refs -> first base of the alts) is Transition (Ti) or Transversion(Tv). When it is Ti, whether it can be in CpG context (depending on +-1bp context) is also annotated
SNP2:	Same as SNP1, for SNP2
repeat:	TRUE if probability of the MNV falling in repeatitive region is >20%
polzeta:	TRUE if the MNV pattern is known to be enriched for polymerase zeta error

### Sheet: mutation_rate
	refs	alts	mut_rate	num_refs	cov_adjustment
AA->CC	AA	CC	3.91166e-12	276757395	0.81649
AA->CG	AA	CG	2.77586e-12	276757395	0.81649
AA->CT	AA	CT	6.86661e-12	276757395	0.81649
AA->GC	AA	GC	1.22722e-11	276757395	0.81649
AA->GG	AA	GG	1.04814e-11	276757395	0.81649
AA->GT	AA	GT	8.64099e-12	276757395	0.81649
AA->TC	AA	TC	6.83598e-12	276757395	0.81649
AA->TG	AA	TG	6.36469e-12	276757395	0.81649
AA->TT	AA	TT	2.24096e-11	276757395	0.81649
AC->CA	AC	CA	2.08847e-11	142544832	0.81383
AC->CG	AC	CG	3.06616e-12	142544832	0.81383
AC->CT	AC	CT	1.58036e-11	142544832	0.81383
AC->GA	AC	GA	3.09783e-11	142544832	0.81383
AC->GG	AC	GG	1.26731e-11	142544832	0.81383
AC->GT	AC	GT	2.5741e-11	142544832	0.81383
AC->TA	AC	TA	2.12933e-11	142544832	0.81383
AC->TG	AC	TG	1.03643e-11	142544832	0.81383
AC->TT	AC	TT	2.97114e-11	142544832	0.81383
AG->CA	AG	CA	2.02093e-11	198063487	0.81467
AG->CC	AG	CC	3.55016e-11	198063487	0.81467
AG->CT	AG	CT	2.04106e-11	198063487	0.81467
AG->GA	AG	GA	1.96417e-11	198063487	0.81467
AG->GC	AG	GC	8.11145e-12	198063487	0.81467
AG->GT	AG	GT	1.23157e-11	198063487	0.81467
AG->TA	AG	TA	1.51339e-11	198063487	0.81467
AG->TC	AG	TC	9.76806e-12	198063487	0.81467
AG->TT	AG	TT	2.2219e-11	198063487	0.81467
AT->CA	AT	CA	8.25042e-12	218649734	0.81586
AT->CC	AT	CC	6.61168e-12	218649734	0.81586
AT->CG	AT	CG	1.57009e-12	218649734	0.81586
AT->GA	AT	GA	1.13309e-11	218649734	0.81586
AT->GC	AT	GC	8.44743e-12	218649734	0.81586
AT->TA	AT	TA	1.12682e-11	218649734	0.81586
CA->AC	CA	AC	1.42362e-11	205378458	0.80988
CA->AG	CA	AG	3.70839e-11	205378458	0.80988
CA->AT	CA	AT	2.82547e-11	205378458	0.80988
CA->GC	CA	GC	4.59067e-12	205378458	0.80988
CA->GG	CA	GG	1.49693e-11	205378458	0.80988
CA->GT	CA	GT	5.89361e-12	205378458	0.80988
CA->TC	CA	TC	1.01225e-11	205378458	0.80988
CA->TG	CA	TG	9.65354e-11	205378458	0.80988
CA->TT	CA	TT	2.3456e-11	205378458	0.80988
CC->AA	CC	AA	8.25238e-11	147620260	0.80487
CC->AG	CC	AG	3.53821e-11	147620260	0.80487
CC->AT	CC	AT	4.38478e-11	147620260	0.80487
CC->GA	CC	GA	2.43484e-11	147620260	0.80487
CC->GG	CC	GG	1.35926e-11	147620260	0.80487
CC->GT	CC	GT	2.14085e-11	147620260	0.80487
CC->TA	CC	TA	2.29098e-11	147620260	0.80487
CC->TG	CC	TG	2.58049e-11	147620260	0.80487
CC->TT	CC	TT	7.26733e-11	147620260	0.80487
CG->AA	CG	AA	3.54665e-11	27955445	0.79323
CG->AC	CG	AC	1.11178e-11	27955445	0.79323
CG->AT	CG	AT	1.33509e-11	27955445	0.79323
CG->GA	CG	GA	1.74091e-11	27955445	0.79323
CG->GC	CG	GC	4.51435e-12	27955445	0.79323
CG->TA	CG	TA	1.99064e-11	27955445	0.79323
GA->AC	GA	AC	2.76941e-11	167982233	0.809
GA->AG	GA	AG	6.20061e-11	167982233	0.809
GA->AT	GA	AT	8.20597e-11	167982233	0.809
GA->CC	GA	CC	5.96356e-12	167982233	0.809
GA->CG	GA	CG	4.78025e-12	167982233	0.809
GA->CT	GA	CT	2.34781e-11	167982233	0.809
GA->TC	GA	TC	2.29609e-11	167982233	0.809
GA->TG	GA	TG	2.48377e-11	167982233	0.809
GA->TT	GA	TT	1.32158e-10	167982233	0.809
GC->AA	GC	AA	3.35898e-10	120903931	0.80585
GC->AG	GC	AG	6.38994e-11	120903931	0.80585
GC->AT	GC	AT	7.86173e-11	120903931	0.80585
GC->CA	GC	CA	2.35059e-11	120903931	0.80585
GC->CG	GC	CG	1.79259e-12	120903931	0.80585
GC->TA	GC	TA	2.18773e-11	120903931	0.80585
TA->AC	TA	AC	8.88575e-12	185897342	0.81556
TA->AG	TA	AG	2.22565e-11	185897342	0.81556
TA->AT	TA	AT	1.65739e-11	185897342	0.81556
TA->CC	TA	CC	6.57827e-12	185897342	0.81556
TA->CG	TA	CG	5.8372e-12	185897342	0.81556
TA->GC	TA	GC	1.95978e-12	185897342	0.81556

### Sheet: mechanism
	refs	alts	class	SNP1	SNP2	repeat	polzeta
AA->CC	AA	CC	repeat	Tv	Tv	TRUE
AA->CG	AA	CG	TiTv	Tv	Ti
AA->CT	AA	CT	Tv	Tv	Tv
AA->GC	AA	GC	TiTv	Ti	Tv
AA->GG	AA	GG	Ti	Ti	Ti
AA->GT	AA	GT	TiTv	Ti	Tv
AA->TC	AA	TC	Tv	Tv	Tv
AA->TG	AA	TG	TiTv	Tv	Ti
AA->TT	AA	TT	repeat	Tv	Tv	TRUE
AC->CA	AC	CA	repeat	Tv	Tv	TRUE
AC->CG	AC	CG	Tv	Tv	Tv
AC->CT	AC	CT	CpG_TiTv	Tv	Ti (possible CpG)
AC->GA	AC	GA	TiTv	Ti	Tv
AC->GG	AC	GG	TiTv	Ti	Tv
AC->GT	AC	GT	CpG_Ti	Ti	Ti (possible CpG)
AC->TA	AC	TA	Tv	Tv	Tv
AC->TG	AC	TG	Tv	Tv	Tv
AC->TT	AC	TT	CpG_TiTv	Tv	Ti (possible CpG)
AG->CA	AG	CA	CpG_TiTv	Tv	Ti (possible CpG)
AG->CC	AG	CC	Tv	Tv	Tv
AG->CT	AG	CT	Tv	Tv	Tv
AG->GA	AG	GA	Ti	Ti	Ti
AG->GC	AG	GC	TiTv	Ti	Tv
AG->GT	AG	GT	TiTv	Ti	Tv
AG->TA	AG	TA	TiTv	Tv	Ti
AG->TC	AG	TC	Tv	Tv	Tv
AG->TT	AG	TT	Tv	Tv	Tv
AT->CA	AT	CA	Tv	Tv	Tv
AT->CC	AT	CC	TiTv	Tv	Ti
AT->CG	AT	CG	Tv	Tv	Tv
AT->GA	AT	GA	TiTv	Ti	Tv
AT->GC	AT	GC	Ti	Ti	Ti
AT->TA	AT	TA	repeat	Tv	Tv	TRUE
CA->AC	CA	AC	repeat	Tv	Tv	TRUE
CA->AG	CA	AG	TiTv	Tv	Ti
CA->AT	CA	AT	Tv	Tv	Tv
CA->GC	CA	GC	Tv	Tv	Tv
CA->GG	CA	GG	TiTv	Tv	Ti
CA->GT	CA	GT	Tv	Tv	Tv
CA->TC	CA	TC	TiTv	Ti	Tv
CA->TG	CA	TG	CpG_Ti	Ti (possible CpG)	Ti
CA->TT	CA	TT	TiTv	Ti	Tv
CC->AA	CC	AA	rep	Tv	Tv	TRUE
CC->AG	CC	AG	Tv	Tv	Tv
CC->AT	CC	AT	CpG_TiTv	Tv	Ti (possible CpG)
CC->GA	CC	GA	Tv	Tv	Tv
CC->GG	CC	GG	Tv	Tv	Tv
CC->GT	CC	GT	CpG_TiTv	Tv	Ti (possible CpG)
CC->TA	CC	TA	TiTv	Ti	Tv
CC->TG	CC	TG	CpG_TiTv	Ti (possible CpG)	Tv
CC->TT	CC	TT	CpG_Ti	Ti	Ti
CG->AA	CG	AA	CpG_TiTv	Tv	Ti (possible CpG)
CG->AC	CG	AC	Tv	Tv	Tv
CG->AT	CG	AT	Tv	Tv	Tv
CG->GA	CG	GA	CpG_TiTv	Tv	Ti (possible CpG)
CG->GC	CG	GC	Tv	Tv	Tv
CG->TA	CG	TA	CpG_Ti	Ti	Ti
GA->AC	GA	AC	CpG_TiTv	Ti (possible CpG)	Tv
GA->AG	GA	AG	Ti	Ti	Ti
GA->AT	GA	AT	CpG_TiTv	Ti (possible CpG)	Tv
GA->CC	GA	CC	Tv	Tv	Tv
GA->CG	GA	CG	TiTv	Tv	Ti
GA->CT	GA	CT	Tv	Tv	Tv
GA->TC	GA	TC	Tv	Tv	Tv
GA->TG	GA	TG	NA	Tv	Ti
GA->TT	GA	TT	pol zeta	Tv	Tv		TRUE
GC->AA	GC	AA	polz zeta	Ti	Tv		TRUE
GC->AG	GC	AG	CpG_TiTv	Ti (possible CpG)	Tv
GC->AT	GC	AT	CpG_Ti	Ti (possible CpG)	Ti (possible CpG)
GC->CA	GC	CA	Tv	Tv	Tv
GC->CG	GC	CG	Tv	Tv	Tv
GC->TA	GC	TA	Tv	Tv	Tv
TA->AC	TA	AC	Tv	Tv	Tv
TA->AG	TA	AG	TiTv	Tv	Ti
TA->AT	TA	AT	repeat	Tv	Tv	TRUE
TA->CC	TA	CC	TiTv	Ti	Tv
TA->CG	TA	CG	Ti	Ti	Ti
TA->GC	TA	GC	Tv	Tv	Tv
